# Human Brain Aging is Associated with Dysregulation of Cell-Type Epigenetic Identity

**DOI:** 10.1101/2024.06.01.596981

**Authors:** Hyeonsoo Jeong, Isabel Mendizabal, Soojin V. Yi

## Abstract

Significant links between aging and DNA methylation are emerging from recent studies. On the one hand, DNA methylation undergoes changes with age, a process termed as epigenetic drift. On the other hand, DNA methylation serves as a readily accessible and accurate biomarker for aging. A key missing piece of information, however, is the molecular mechanisms underlying these processes, and how they are related, if any. Addressing the limitations of previous research due to the limited number of investigated CpGs and the heterogeneous nature of tissue samples, here we have examined DNA methylation of over 20 million CpGs across a broad age span in neurons and non-neuronal cells, primarily oligodendrocytes. We show that aging is a primary predictor of DNA methylation variation, surpassing the influence of factors such as sex and schizophrenia diagnosis, among others. On the genome-wide scale, epigenetic drift manifests as significant yet subtle trends that are influenced by the methylation level of individual CpGs. We reveal that CpGs that are highly differentiated between cell types are especially prone to age-associated DNA methylation alterations, leading to the divergence of epigenetic cell type identities as individuals age. On the other hand, CpGs that are included in commonly used epigenetic clocks tend to be those sites that are not highly cell type differentiated. Therefore, dysregulation of epigenetic cell-type identities and current DNA epigenetic clocks represent distinct features of age-associated DNA methylation alterations.
