## Supplementary Table 1 for "Human Brain Aging is Associated with Dysregulation of Cell-Type Epigenetic Identity"

### Sheet: Sample_info_covariates
Sample index	Disease status	Cell type	Sex	Age	Age class	BrainBank	Pmi	Bisulfite conversion rate	Data_source
Miami0001_Control_NeuN	Control	NeuN+	M	25	Young adult	Miami	16.3	0.942036	Mendizabal
AN15240_Control_NeuN	Control	NeuN+	F	36	Young adult	HBTC	18.08	0.970621	Mendizabal
X1507_Schizo_NeuN	Schizo	NeuN+	M	32	Young adult	CTlab	27	0.990584	Mendizabal
AN09634_Schizo_NeuN	Schizo	NeuN+	M	26	Young adult	HBTC	16	0.997	Mendizabal
X1524_Control_NeuN	Control	NeuN+	M	40	Young adult	CTlab	10	0.997016	Mendizabal
X1527_Control_NeuN	Control	NeuN+	M	36	Young adult	CTlab	23	0.997867	Mendizabal
X4730_Schizo_NeuN	Schizo	NeuN+	F	32	Young adult	HSB	12.3	0.998	Mendizabal
X1514_Schizo_NeuN	Schizo	NeuN+	M	40	Young adult	CTlab	9	0.998014	Mendizabal
X1511_Schizo_NeuN	Schizo	NeuN+	M	26	Young adult	CTlab	24	0.998232	Mendizabal
X1510_Schizo_NeuN	Schizo	NeuN+	M	33	Young adult	CTlab	20	0.998273	Mendizabal
AN16799_Control_NeuN	Control	NeuN+	M	43	Middle-aged adult	HBTC	14.68	0.935224	Mendizabal
X4504_Schizo_NeuN	Schizo	NeuN+	M	55	Middle-aged adult	HSB	10.7	0.971324	Mendizabal
X1541_Control_NeuN	Control	NeuN+	F	49	Middle-aged adult	CTlab	15.3	0.978632	Mendizabal
AN10090_Control_NeuN	Control	NeuN+	M	52	Middle-aged adult	HBTC	13.2	0.99175	Mendizabal
X1516_Schizo_NeuN	Schizo	NeuN+	M	47	Middle-aged adult	CTlab	25	0.995671	Mendizabal
X4448_Schizo_NeuN	Schizo	NeuN+	M	46	Middle-aged adult	HSB	21.7	0.995926	Mendizabal
AN17799_Schizo_NeuN	Schizo	NeuN+	F	56	Middle-aged adult	HBTC	10.5	0.996009	Mendizabal
X1531_Control_NeuN	Control	NeuN+	M	60	Middle-aged adult	CTlab	17.1	0.996194	Mendizabal
X1505_Schizo_NeuN	Schizo	NeuN+	F	46	Middle-aged adult	CTlab	23	0.996449	Mendizabal
X4615_Control_NeuN	Control	NeuN+	M	49	Middle-aged adult	HSB	15	0.996632	Mendizabal
X1538_Control_NeuN	Control	NeuN+	F	55	Middle-aged adult	CTlab	25	0.996877	Mendizabal
X1521_Schizo_NeuN	Schizo	NeuN+	M	60	Middle-aged adult	CTlab	22.5	0.997	Mendizabal
X1518_Schizo_NeuN	Schizo	NeuN+	F	52	Middle-aged adult	CTlab	27.5	0.99702	Mendizabal
X1512_Schizo_NeuN	Schizo	NeuN+	F	43	Middle-aged adult	CTlab	11	0.997112	Mendizabal
X1539_Control_NeuN	Control	NeuN+	F	53	Middle-aged adult	CTlab	23	0.99749	Mendizabal
X1523_Schizo_NeuN	Schizo	NeuN+	F	42	Middle-aged adult	CTlab	15.5	0.997525	Mendizabal
X4395_Schizo_NeuN	Schizo	NeuN+	M	56	Middle-aged adult	HSB	14.7	0.997826	Mendizabal
X1536_Control_NeuN	Control	NeuN+	M	41	Middle-aged adult	CTlab	24	0.997877	Mendizabal
X1515_Schizo_NeuN	Schizo	NeuN+	F	50	Middle-aged adult	CTlab	27.15	0.998556	Mendizabal
X1533_Control_NeuN	Control	NeuN+	M	54	Middle-aged adult	CTlab	19.3	0.998878	Mendizabal
X1519_Schizo_NeuN	Schizo	NeuN+	M	54	Middle-aged adult	CTlab	15.5	0.998997	Mendizabal
X1535_Control_NeuN	Control	NeuN+	M	52	Middle-aged adult	CTlab	15.4	0.999088	Mendizabal
X1537_Control_NeuN	Control	NeuN+	M	46	Middle-aged adult	CTlab	22	0.99918	Mendizabal
X1509_Schizo_NeuN	Schizo	NeuN+	M	52	Middle-aged adult	CTlab	21	0.999255	Mendizabal
AN03398_Control_NeuN	Control	NeuN+	F	75	Old adult	HBTC	12.1	0.99	Mendizabal
X3545_Control_NeuN	Control	NeuN+	M	80	Old adult	HSB	14	0.945354	Mendizabal
X4336_Schizo_NeuN	Schizo	NeuN+	F	85	Old adult	HSB	11.5	0.975619	Mendizabal
X3586_Control_NeuN	Control	NeuN+	M	76	Old adult	HSB	16	0.979349	Mendizabal
X1532_Control_NeuN	Control	NeuN+	F	68	Old adult	CTlab	19	0.982677	Mendizabal
X3611_Control_NeuN	Control	NeuN+	M	64	Old adult	HSB	17.5	0.984973	Mendizabal
X4804_Schizo_NeuN	Schizo	NeuN+	M	61	Old adult	HSB	28	0.995023	Mendizabal
X3590_Control_NeuN	Control	NeuN+	M	75	Old adult	HSB	11.5	0.996378	Mendizabal
X4361_Schizo_NeuN	Schizo	NeuN+	F	77	Old adult	HSB	14.7	0.996531	Mendizabal
AN18099_Schizo_NeuN	Schizo	NeuN+	M	66	Old adult	HBTC	16.47	0.997	Mendizabal
X1522_Schizo_NeuN	Schizo	NeuN+	M	63	Old adult	CTlab	17	0.997	Mendizabal
X1534_Control_NeuN	Control	NeuN+	M	75	Old adult	CTlab	7.5	0.997148	Mendizabal
X1525_Control_NeuN	Control	NeuN+	F	65	Old adult	CTlab	11	0.997322	Mendizabal
X3602_Control_NeuN	Control	NeuN+	M	66	Old adult	HSB	13.2	0.997686	Mendizabal
X1513_Schizo_NeuN	Schizo	NeuN+	F	73	Old adult	CTlab	14	0.997918	Mendizabal
X1517_Schizo_NeuN	Schizo	NeuN+	M	77	Old adult	CTlab	32	0.99803	Mendizabal
X1506_Schizo_NeuN	Schizo	NeuN+	F	85	Old adult	CTlab	9	0.998101	Mendizabal
X1508_Schizo_NeuN	Schizo	NeuN+	F	73	Old adult	CTlab	36	0.998348	Mendizabal
AN05483_Control_NeuN	Control	NeuN+	M	66	Old adult	HBTC	16.97	0.998656	Mendizabal
X1520_Schizo_Olig2	Schizo	OLIG2+	M	38	Young adult	CTlab	14	0.984071	Mendizabal
Miami0001_Control_Olig2	Control	OLIG2+	M	25	Young adult	Miami	16.3	0.986554	Mendizabal
X1507_Schizo_Olig2	Schizo	OLIG2+	M	32	Young adult	CTlab	27	0.992085	Mendizabal
AN15240_Control_Olig2	Control	OLIG2+	F	36	Young adult	HBTC	18.08	0.996284	Mendizabal
X1514_Schizo_Olig2	Schizo	OLIG2+	M	40	Young adult	CTlab	9	0.997	Mendizabal
AN09634_Schizo_Olig2	Schizo	OLIG2+	M	26	Young adult	HBTC	16	0.997	Mendizabal
X1510_Schizo_Olig2	Schizo	OLIG2+	M	33	Young adult	CTlab	20	0.997	Mendizabal
X1511_Schizo_Olig2	Schizo	OLIG2+	M	26	Young adult	CTlab	24	0.997499	Mendizabal
X1527_Control_Olig2	Control	OLIG2+	M	36	Young adult	CTlab	23	0.997841	Mendizabal
X1524_Control_Olig2	Control	OLIG2+	M	40	Young adult	CTlab	10	0.997895	Mendizabal
X4730_Schizo_Olig2	Schizo	OLIG2+	F	32	Young adult	HSB	12.3	0.998	Mendizabal
X4448_Schizo_Olig2	Schizo	OLIG2+	M	46	Middle-aged adult	HSB	21.7	0.977737	Mendizabal
X1536_Control_Olig2	Control	OLIG2+	M	41	Middle-aged adult	CTlab	24	0.991544	Mendizabal
X1505_Schizo_Olig2	Schizo	OLIG2+	F	46	Middle-aged adult	CTlab	23	0.995458	Mendizabal
AN16799_Control_Olig2	Control	OLIG2+	M	43	Middle-aged adult	HBTC	14.68	0.99664	Mendizabal
X1515_Schizo_Olig2	Schizo	OLIG2+	F	50	Middle-aged adult	CTlab	27.15	0.997	Mendizabal
X1518_Schizo_Olig2	Schizo	OLIG2+	F	52	Middle-aged adult	CTlab	27.5	0.997	Mendizabal
X1541_Control_Olig2	Control	OLIG2+	F	49	Middle-aged adult	CTlab	15.3	0.997126	Mendizabal
X1512_Schizo_Olig2	Schizo	OLIG2+	F	43	Middle-aged adult	CTlab	11	0.997328	Mendizabal
X1538_Control_Olig2	Control	OLIG2+	F	55	Middle-aged adult	CTlab	25	0.997339	Mendizabal
X1539_Control_Olig2	Control	OLIG2+	F	53	Middle-aged adult	CTlab	23	0.997429	Mendizabal
X4395_Schizo_Olig2	Schizo	OLIG2+	M	56	Middle-aged adult	HSB	14.7	0.997505	Mendizabal
X4504_Schizo_Olig2	Schizo	OLIG2+	M	55	Middle-aged adult	HSB	10.7	0.997689	Mendizabal
AN10090_Control_Olig2	Control	OLIG2+	M	52	Middle-aged adult	HBTC	13.2	0.997691	Mendizabal
X1523_Schizo_Olig2	Schizo	OLIG2+	F	42	Middle-aged adult	CTlab	15.5	0.997718	Mendizabal
X4615_Control_Olig2	Control	OLIG2+	M	49	Middle-aged adult	HSB	15	0.998285	Mendizabal
AN17799_Schizo_Olig2	Schizo	OLIG2+	F	56	Middle-aged adult	HBTC	10.5	0.998355	Mendizabal
X3590_Control_Olig2	Control	OLIG2+	M	75	Old adult	HSB	11.5	0.916441	Mendizabal
X3611_Control_Olig2	Control	OLIG2+	M	64	Old adult	HSB	17.5	0.947117	Mendizabal
X1525_Control_Olig2	Control	OLIG2+	F	65	Old adult	CTlab	11	0.980459	Mendizabal
X3545_Control_Olig2	Control	OLIG2+	M	80	Old adult	HSB	14	0.987534	Mendizabal
X4361_Schizo_Olig2	Schizo	OLIG2+	F	77	Old adult	HSB	14.7	0.994377	Mendizabal
X4336_Schizo_Olig2	Schizo	OLIG2+	F	85	Old adult	HSB	11.5	0.994734	Mendizabal
X3586_Control_Olig2	Control	OLIG2+	M	76	Old adult	HSB	16	0.995998	Mendizabal
X1513_Schizo_Olig2	Schizo	OLIG2+	F	73	Old adult	CTlab	14	0.996	Mendizabal
AN18099_Schizo_Olig2	Schizo	OLIG2+	M	66	Old adult	HBTC	16.47	0.996	Mendizabal
X4804_Schizo_Olig2	Schizo	OLIG2+	M	61	Old adult	HSB	28	0.996585	Mendizabal
X3602_Control_Olig2	Control	OLIG2+	M	66	Old adult	HSB	13.2	0.996683	Mendizabal
AN03398_Control_Olig2	Control	OLIG2+	F	75	Old adult	HBTC	12.1	0.996914	Mendizabal
X1508_Schizo_Olig2	Schizo	OLIG2+	F	73	Old adult	CTlab	36	0.998	Mendizabal
AN05483_Control_Olig2	Control	OLIG2+	M	66	Old adult	HBTC	16.97	0.998165	Mendizabal
X1532_Control_Olig2	Control	OLIG2+	F	68	Old adult	CTlab	19	0.998291	Mendizabal
WGC052318L	Control	NeuN+	M	0.2	Neonate	NaN	36	0.982109	Price
WGC059588L	Control	NeuN+	M	0.25	Neonate	NaN	36.5	0.983035	Price
WGC059608L	Control	NeuN+	M	0.33	Neonate	NaN	22	0.986595	Price
WGC059594L	Control	NeuN+	M	0.36	Neonate	NaN	16	0.985694	Price
WGC052309L_reseq	Control	NeuN+	F	2.49	Toddler	NaN	8	0.990589	Price
WGC059592L	Control	NeuN+	F	2.71	Toddler	NaN	44	0.986401	Price
WGC052311L	Control	NeuN+	M	5.34	Child	NaN	18	0.980875	Price
WGC059612L	Control	NeuN+	M	8.25	Child	NaN	30	0.986229	Price
WGC055562L	Control	NeuN+	F	13.02	Teen	NaN	26	0.986305	Price
WGC055573L	Control	NeuN+	M	13.69	Teen	NaN	18	0.984837	Price
WGC052324L	Control	NeuN+	M	14.09	Teen	NaN	16	0.989102	Price
WGC055575L	Control	NeuN+	M	14.62	Teen	NaN	10	0.984766	Price
WGC059600L	Control	NeuN+	M	15.15	Teen	NaN	20	0.982756	Price
WGC052328L	Control	NeuN+	M	15.48	Teen	NaN	14.5	0.988514	Price
WGC052314L	Control	NeuN+	M	16.79	Teen	NaN	25	0.991851	Price
WGC059598L	Control	NeuN+	F	17.22	Teen	NaN	19	0.985856	Price
WGC059603L	Control	NeuN+	M	18.05	Teen	NaN	14.5	0.97967	Price
WGC055577L	Control	NeuN+	M	18.11	Teen	NaN	6	0.984751	Price
WGC059607L	Control	NeuN+	M	18.15	Teen	NaN	36.5	0.985178	Price
WGC052312L	Control	NeuN+	M	19.89	Young adult	NaN	21.5	0.982102	Price
WGC055570L	Control	NeuN+	M	20.77	Young adult	NaN	25.5	0.985173	Price
WGC055568L	Control	NeuN+	M	21.01	Young adult	NaN	28.5	0.989677	Price
WGC059601L	Control	NeuN+	M	22.58	Young adult	NaN	54.5	0.982967	Price
WGC059604L	Control	NeuN+	M	22.71	Young adult	NaN	38.5	0.978851	Price
WGC052316L	Control	NeuN-	M	0.2	Neonate	NaN	36	0.990981	Price
WGC059613L	Control	NeuN-	F	2.71	Toddler	NaN	44	0.983438	Price
WGC059614L	Control	NeuN-	M	5.34	Child	NaN	18	0.979629	Price
WGC052317L	Control	NeuN-	M	8.25	Child	NaN	30	0.991075	Price
WGC055558L	Control	NeuN-	F	13.02	Teen	NaN	26	0.984213	Price
WGC055559L	Control	NeuN-	F	17.22	Teen	NaN	19	0.984221	Price
WGC059596L	Control	NeuN-	M	19.89	Young adult	NaN	21.5	0.985913	Price
WGC055561L	Control	NeuN-	M	22.71	Young adult	NaN	38.5	0.985768	Price
